# Distinct dermal fibroblasts direct mechano-chemical signaling to the epidermis during pregnancy

**DOI:** 10.1101/2025.09.11.675503

**Authors:** Yoshihiko Kobayashi, Kazunori Sunadome, Koichiro Maki, Hiroki Fukunaga, Hitomi Matsubara, Sahomi Ohkubo, Ritsuko Maki, Maki Yoshikawa, Aleksandra Tata, Purushothama Rao Tata, Ken-ichi Matsumoto, Taiji Adachi, Mitsuhiro Iwaki, Takuya Yamamoto, Fumiko Toyoshima

**Author notes:** Corresponding Authors. Email: Fumiko Toyoshima, Takuya Yamamoto, Mitsuhiro Iwaki.

## Abstract

Dermal fibroblasts alter extracellular matrix (ECM) and tissue mechanics dynamically in wound healing and fibrosis, however, are understudied in healthy skin remodeling across life stages. Here, by conducting spatio-temporal transcriptomics, we identified *Cdh4*^*+*^ dermal fibroblast subpopulation that remodels ECM and converts mechano-to-chemical signals to promote epidermal stem cell proliferation in expanding abdominal skin of pregnant mice. Mechanistically, *Cdh4*^*+*^ fibroblasts produce a pregnancy-responsive matrisome, resulting in denser and stiffer dermal fibrils. These fibroblasts then sense the stiffened substrate and convert the mechanical input into a chemical output via the YAP1-TGFβ2 axis, leading to the proliferation of epidermal stem cells via TGFβ receptor in the expanding skin. Thus, *Cdh4*^*+*^ fibroblasts fine-tune the dermal mechanofield and act as a mechanical-to-chemical signal conversion hub in healthy skin expansion.
