## Supplemental Table 1 for "Distinct dermal fibroblasts direct mechano-chemical signaling to the epidermis during pregnancy"

### Sheet: Target_padlock_probe_Fig1
Gene	target_sequence
Plac8	GCTCAGGCACCAACAGTTATCGTGACTCAA
Plac8	TGCTCTGTGTGCCAACTCAAGAGAGACATT
Plac8	GAGCTGGATGGCAAGAGCTCTGGCTGAAGA
Plac8	CCGAACCCGATACGGCATTCCTGGATCTAT
Coch	TGGCTGCTGCTGCTGCTGCTGCCCCGGTTC
Coch	CAAAGAGAACGTCCTAGCTGTCCTAGCGAA
Coch	GGGCAGTCCTATGATGATGTCCGAGGCCCT
Coch	AGGCCTGGATATCCGAAAAGAGAAAGCAGA
Coch	GTCCTTCGCTGTGACCAAAGGCAAAAGCAG
Coch	CGCTGGATGACCTGAGAGATATGGCCTCTA
Tgfbi	TCGTGGGTCCGCGCGTGCTCCAGCTCCATG
Tgfbi	GCTCTTCCGCTCTCAAATCTGTATGAGACC
Tgfbi	GCCTGGATAAAGGGGAACTACGGCATCTTG
F13a1	CCCGCCCAATAACTCCAATGCTGCAGAAGT
F13a1	GTCGCTACCCTCAGGAGAACAAGGGCACCT
F13a1	CGAAGCGTGGATGACAAGGCCTGATCTTCC
Cp	ATTCAGCTTTCTTTCATGGCCAAGCCCTGA
Cp	ACATACTATGGCCCACCAGGTCGCTCCTCA
Cp	GACCTACTATGTGGCAGCCGTAGAGGTGGA
Cp	CAAGCCCTCGCCAGAGGATAATATCCAAGA
Cp	GCCTTACAACGGATCACTACACAGGTGGCA
Cp	ACAAGGCCTCACAATGCACGTGAAAGATGA
Sfrp4	GCACATGCCCTGGAACATCACCCGGATGCC
Sfrp4	GTAAACGTCTGAGCCCTGATCGGTGCAAGT
Sfrp4	GCCAGTGTCCACATATCCTGCCCCATCAAG
Sfrp4	GCCACCCTTACAGGATAAGGTGGTGCTGCC
Sfrp4	AGAGGGAAGGCTTGTGGAAGGGTACCTGAA
Enpp2	CTACTTTCCATCTTCGAGGGCGAGAGAAGT
Enpp2	CCTGCCAGACAATGAGAGGCCTTCAGTTTA
Enpp2	GTTCCGAGGATGAGTCGAAGTGGGTAGAGG
Enpp2	GAGGTTGGACCTCCTGACTGTCGGTGTGAC
Enpp2	TGTCAACTTCCCAGGTGGGATTGCTTGGAG
Enpp2	TTTCTAAGCAGGCTGAGGTCTCTAGCATCC
Cdh4	CGTGAGGATCTTACAGTCAGAGAGGCCTGT
Cdh4	CGTTGATCTCCCCGAATGTCCTGGAAGGAG
Cdh4	CAACAGCTTGGACTTCAAAGTCGGGGCGGA
Cdh4	TGCTGAGCAATGGGCTGCTATGGTGCGGCT
Cdh4	TCAGCCGCCAAATGACACACTGCTGCCATG
Cdh4	CCCGAGAACTCCCGTGGACCCTTCCCTCAG
Cdh4	GGTCTTCAACATCGACTCTATGTCTGGCCG
Cdh4	CGCGGTGGATATGAACGGTAACAAGGTGGA
Cdh4	AGGTCTACAACGGCTCTGTGGATGAGGGCT
Il1r2	AATCCCCCATTACATCGGAGAAGCCCACAG
Il1r2	CACCACCGGGTTACTAGTGTGCCCTGACCT
Il1r2	CAACACGTCCATGGACGATGCAGGCTATTA
Il1r2	TGGGGTCAAGACTGATAGTCCCGTGCAAAG
Il1r2	TAACAGCACGTTTATCTCGGCTGCTTACCC
Il1r2	GCCTCGAATCCACGGAGTTCTCAGTCACTC
Il1r2	TGCGCAGACGGTGTAAACGCAGGGCTGGAA
Tnmd	GCTCCCTCCGGCTCTGGTATGACATATTTG
Tnmd	GAGCAAACACTTCTGGCCCGAGGTATCCAA
Tnmd	TCGAGTCATCTGTCGTGTCATCATGCCTTG
Tnmd	TAGTCCTCTCAGTCCTCTCAAAGCAGGGAA
Tnmd	CAGTGATTTGGGTTCCCGCAGAAAAGCCTA
Tnmd	GCATTTGCCTCCAAGTAGCCTATCCTTCAG
Ccl11	CAGAGCTCCACAGCGCTTCTATTCCTGCTG
Ccl11	CAGGTTGGGCAAAGAGATCTGTGCTGACCC
Ccl11	CACCAGTCGCCCAAGGACTTGGCTTCATGT
Wif1	GGCAGGAGTTGCACCACCAGCGAGAAGGTC
Wif1	GAGTGTCCGGATGGGTTCTACGGGCCTCAC
Wif1	TCCTGGACTCGAGGGAGAGCAGTGTGAACT
Wif1	CAGCATCGTGTCTCTGCGTCCCCCTCTCCC
Wif1	AATACTTCTACGAGTTCCTGTCTCTGCGCT
Wif1	CGGTTCAAGTTACACCGGGTTCACAGCCTT
Ifi27l2a	TCTGGCTGTGGCAGGGGCACCTGTGGCCCT
Ifi27l2a	CAGGAAGCCTGGTAGCCACACTCCAATCAG
Slc6a6	TGGCCTGGGCCACATACTACCTATTCCACT
Slc6a6	TGGGTGGTAGTCAGTGGGACTGGCTGAACC
Slc6a6	GCTCCAAGTGGCTGTAGACCCTGGATCTTA
Pcolce2	AGCGTATCGGGCGCTTCTGTGGCACATTCC
Pcolce2	GCAGGCTGGCAAGAACATGAGTGTCAAGCT
Pcolce2	GAGAGATGGAGCTGAGTAACTCCTCACGCG
Crabp1	GTACCTGGAAGATGCGCAGCAGCGAGAATT
Crabp1	GAGATCCGCCAAGACGGGGATCAGTTCTAC
Crabp1	AGGAGACAGTGGACGGACGCAAATGCAGGA
Crabp1	TCCTGCTTCATGACCGGATGCGAGTTCCCC
Crabp1	CAGGCTCTTGTTGCCTTGTGTACCCTTGGT
C3	ACCATCGTACTGGAGGCCCACGATGCTCAG
C3	GGCACAAGTACGTGACAGTGGTGGCAAACT
C3	CAACGTAGAGGCCACATCCTACGCCCTCCT
Smoc2	CAGCGCTCACGTTCTTGAGAGTCGATCAAG
Smoc2	AATGAAAAGGTGCCGCAGCGGGAAGGAGCA
Smoc2	CCAACCCTACTGTTAAATCCCCGGGGAGCT
Smoc2	TGGTGGTCTCTACAAGCCAGTGCAATGCCA
Lrrc15	CCCAATGAGTGCTAGGGAGGCAAGCTCGAA
Lrrc15	TGAAGAATGTGACCCGCTGCCTGGGGTCCT
Lrrc15	GTCCTCTAATGACATGCCCAGGAGCTCCCA
Lrrc15	GAGTCAGGGCCCTTCTCCTAAGGAGAGATT
Igfbp6	AAGTAAACAGCGGCGGAGAAGAAGGGAGGG
Igfbp6	TCAGGGTCCGCCTTAGCGGGGTGCCCCGGC
Igfbp6	GCCTCCCGCTCTCGTGACACAAACCACAGA
Gldn	GCCACCGGAAATCCAGGGGAAAAGGGAGAA
Gldn	GCTCCTCAATAGCAGCTTCACCCTCCTCCA
Gldn	GAGGGAAGGCAATTGGCTCAAAGGCCAAAG
Abca8a	AAAGATGAAGGGCTTGATGGCAGTGATGGG
Abca8a	AAACCAAGCCAAGCGCCGGACAGGTGCTGC
Abca8a	CCACCTTTTCAAACACAGAACGGGGCGCCC
Abca8a	AGCTGACGTTTGGAATCGCCATTTTAGGAG
Abca8a	GACTACTGTTGGGAGCTTGCCCCTCATATG
Abca8a	CCCACAGGAAGAGGCGTAACCCTGACATTT
Mef2c	GGCACCAGCGCAGGGAATGGATACGGCAAC
Mef2c	TGAGTACTCTCTGAGTAGCGCAGATCTGTC
Mef2c	AGGAACACGCCTGTCACCTAACATCCAAGC
Cyp26b1	GTGATCCAGGATACACTTCGAGCCTGGAGC
Cyp26b1	GCAAAGACTACTCGGACGCCCTGGACATTC
Cyp26b1	AGGCCAGCAGCCCCCCTATGTTGTTCTCTG
Gpm6b	AAGGATGCAAGCAAAATGCAGGCTTACCAG
Gpm6b	GTGTTTGCCAGAGCGTGTCAGCCAATGAAT
Gpm6b	GCTGCAAGTGTGCTAAATGTATCAGTGCAG
Cyp2f2	CCTTCACTATGGATGGTGTGAGCACAGCCA
Cyp2f2	CTTAGCAAGGAGTATGGGTCGGTGTTCACG
Cyp2f2	GTGATCCACGAAGTGCAACGCTTTGCTGAC
Vit	CAAGCTACCCCTGTAGCTGAGGTCACCCAC
Vit	TCCTAGCGGACGTCGTCCAGGCTCTTGACA
Vit	GGGAACAGAGGTGGTGCTCCCAATGTGGCT
Vit	CCTCGAAACTGAGCTGGGACCAGACAGAGG
Vit	AGCGGCTCGAATTTGGGTTCGACAAGTATA
Sox9	GGGCTCGCGTATGAATCTCCTGGACCCCTT
Sox9	TGACACCTCCGGGGTCCCTTCCATCCCGCA
Sox9	CCCTGGTTGCCTCCTGGGCCCCATGTGGCC
Sox9	GAAGAGGCCACGGAACAGACTCACATCTCT
Sox9	CTCCCCGCAACAGATCTCCTACAGCCCCTT
Tbx3	TCTAGCTCAACTAAGACGCCTCCTGCGAGA
Eef1a1	GGTGGGGGAGAACGGTATATAAGTGCGGCA
Eef1a1	AGCTGAGCGTGAGCGTGGTATCACTATTGA
Eef1a1	CAAGGGATGGAAAGTCACCCGCAAAGATGG
Anxa3	AGAGCCACTTGCAAGCCGGTCCTGGGCAGT
Anxa3	CCAAGCAGCGTATGAACAGGAGCTGAAAGA
Anxa3	CAGCACTCTAAAGTGCAAGCAAATGCAAGA
Robo2	GGCGTTCTTCCTGCAAGCGCGTATATCATT
Robo2	CACTGAGCAAATCACGGATGTCGTGAAGCA
Robo2	GCTGGGCCACTATGCTGCGGAACAAGAAAA
Xdh	TGGGGCTGTGCGGGACCAAGCTTGGCTGTG
Xdh	ACAGCAGGAAGGGTGAGTTTTTCTCAGCCT
Xdh	GGGGACCTGACTCACTTCAACCAGAAGCTG
Xdh	GAAAGTGTCCTGGCGGACGCGATTGCTACA
Xdh	CGGGCCCATGCTAAAATCATGTCCATCGAC
Xdh	CTCTAGATCTGCATGCTTTCTTCAGAGAGC
Fmod	AGCTCCGCCCCTTACAGGACTGAAAAAGCC
Fmod	CCAGCCTATGCCTATGGTGCACCACCTCCA
Fmod	CTCCTGGCTCCGGGCTCCGAGTACCGTGCA
Steap4	TATAACAGCACTGATCCTGCTTGCCTTGGT
Steap4	ATTCTTCCTCCACAAAGGACGGCTTGAGGG
Steap4	TCCCAAGGTGACCTTCAGCAGGCTGAGAAT
Clec3b	GCAGCAGCAGCAGTATGGGATTTTGGGGCA
Clec3b	CGCTGGGCACCCCGCAGTCAGAGCTAGAGA
Clec3b	TGAGCTTGCTATATGGGCGGGGTGGGGTGG
Cdh11	GGACCGGGGCCCGGGCTGACACCGCTGCGC
Cdh11	ACCAAGACATTGGACCGAGAGGAGAGAGCC
Cdh11	GCTCCTAAGTTTGCTGCCCCTTATGAAGGT
Tnxb	CCAGGCTGAGGTGGACCGATTTGTGGTGTC
Tnxb	GTGACAGGATCGTCCCCAGACTCCCTGAGC
Tnxb	GCCTGTGGACGGAAGCCATAGAGAGGTTAG
Mafb	CTTGCCGCTCTTCGCCCCCGCGTTTGGCTC
Mafb	CACCATCACCACCACCACCACCCTCATCCG
Mafb	CGCCAAGGCCGTCTGGACACTTCTGGCTCT
Mfap5	GAGCTTTGCCGGCAGATGGCAGGCCTGCCT
Mfap5	CGTGGCTTGTCCTAAATTTTGCCCAGCAAG
Man1a	ATCCGCGAAAACCACGAGCGGGCTCTCAGG
Man1a	CCGTGGAGGCTCTAGAAAGTCACTGCAGAG
Man1a	ACAGCTGGTGATTATTTCTGCAGCAGGAGG
Meox2	ATTCGGACCGTCCGTGAAGTCTTCTGCTTG
Meox2	GCTGGGAAGCAGCCCTCCGGTCCTGTGTTC
Meox2	GTGGAAGCGGGTCAAAGGGGGACAGCAAGG
Bcl11b	GCACAACATGCAAGCAGCCCTTCAACAGCG
Bcl11b	GTTCCAGAGCAATCTCATCGTGCACCGGCG
Bcl11b	TTCCCATCTATGTTCCCTCCGTCCTCCCCA
Dapk1	GGCTCCGGAGATAGTCAACTATGAGCCCCT
Dapk1	AATGATGACAACGTACCCGGCCTGCAGCAT
Dapk1	CAGCCCAGAATCAAGCTCAAACTGTTTGGC
Nav3	GCAAAATCCGGCCACAAGCGGCTGATCAAG
Nav3	CTGTCTGTGTCTCAGACAGGCTCCTGGAGG
Nav3	GCCTGCTCATGAGAACGGGTAGTGTGAGAT
Smim41	GGGTGGTGGACTCCTCCTCCGCGCTCAGGG
Smim41	AAGACACCGGACCGGTGACTCCTCATCCTG
Smim41	CCACGGCTTTGCCATTAAATAGGCCAGGAA
Col14a1	TTTTTGGCGGCTGCTTGTTTCTGCACCATT
Col14a1	AGGCTTGTGCGCAATTTCTTGGAAAACCTG
Col14a1	CCATGGCTTCCGACCTCGAGCTGTACGACG
Atp2b4	GACAAAGCGTGTCAGCCAACACAGTGGCTG
Atp2b4	TACATCGGGGGCACTCACTACCGCCAGATC
Atp2b4	CACTTCGCTGATCTGCATTGCAGTGGTGGG
Rarres2	GCTGATCTCCCTAGCCCTATGGCTGGGCAC
Rarres2	TTCTCAGCTGGCACCTTTGTGAGGTTGGAA
Rarres2	CCCCCACGGCTACTTCCTACCTGGACAGTT
Col11a1	AGCAGGACCAGCGGGTCTTATGGGTCCTCC
Col11a1	AGGCTTGCTGGGACCAAGGGGAACTCCAGG
Col11a1	CCCCCGGGGACAGCGTGGTCCAACGGGTCC
Vwa1	CAGCGGACTCTGGTTACTACGTGCTGGAAT
Vwa1	CAGGGACTACGCATGGCTTTGAGGAGGCGT
Vwa1	GGCTTGAGATACAAGGCCCTAGCCGGCTCA
Ogn	GCTAATGACACTCGTTACATTCGGGAGCGA
Ogn	CAAGGCAGCTACTTCACTGCATTTCTCACT
Lmo4	TGGGAATAGCGGTGCTTGCAGTGCCTGTGG
Lmo4	ACTTCAGAGCAATCCACTACTGCCAGACCA
Lmo4	TGGGCTAATGGGAGATGGTAGCGAGGATGA
Scara5	CGGCCTCGAAGCTCCCCAGATGACTTGAAG
Scara5	TGGGCGGTGCGCTCCGTGGTCTCAACCACA
Scara5	GCCGTATGCGGCTGGTGCACATGGACATGG
Fzd1	CTGTGAAGCGGGTGCTGCGATTGGGCGACG
Fzd1	GCGCTTCTCGCGCACCTGGATAGGCATCTG
Fzd1	TGTTCATTGGCACTTCTTTCCTGCTGGCCG
Ebf2	CCTTGCCGCCTTTCTCGGATTGCTTTTGGA
Ebf2	CCAGGTGACCCTGAGAGGCTAGCTAAGGAA
Ebf2	CCAGGATCCCCGGGATTTCTGAATGGCTCA
Ifi205	CTGTACATTGCTGCCGAAATTCCAGGGAGT
Ifi205	CTTCGGCTTCATCTAACATTCCTTCGGCTA
Sema3c	CGTGCAGAAGGTCGTAGTCCTTCCTACCAA
Sema3c	TGCGGACTGCTGCTTGGCGAGGGATCCATA
Sema3c	CCCAAGTCTCCACAGGCATCTATCAAGTGG
Myo10	ACTCCGACCAGCGAACGAGTGGCATCCGGA
Myo10	TGGTCCCCCGACTACAGGTATTCCGTGGGA
Myo10	CCCACGAAGCCGTCATCCATGGCCACCACC
Adgrl3	TCACTTCAGACCAGCCATTCCTCCGAGAAC
Adgrl3	GTGATCAACTGCGTGCGGCCACCATGTTGC
Adgrl3	CAGTGTTCGCGGCTCTTTTGCATTTCTTCT
Matn2	ATGTATCCGCAGACTGCACTGCTGGAGAGT
Matn2	CTTGCCGAAGGATCAACTACTGTGCACTGA
Matn2	GGGAACTCCTATCTGTGCAGGTGCTCAGAG
Gpx3	GGCTTGAAATGTGGCTGAGCGCTTCGGACA
Gpx3	CGAGAACTCGGAGATACTCCCCAGTCTCAA
Gpx3	CCAGCATCTCCCACATGCCCACACTACACA
Cspg4	GCCAAGATGACCATCTCTTGCTCCAGCTCC
Cspg4	CGCTCACCACTCGGAGTCAGCAAGCACCCC
Cspg4	GAGTGGCGGCACGTGCAGCCCACCCTGGAC
Cpz	ACATCGTTCCCCACACCGCTGGAGCACCGG
Cpz	ATCGACATGGCCTGGCCCTACTTCCTTGAT
Cpz	GGTGCTGGATACAATGGCTGGACCAGTGGA
Megf6	TCTACTGGCCGTAAGGGCCGCCTGTGAGTC
Megf6	CGTAGTGCCTGTGTGGAGGTCGGGCTGCGG
Megf6	TTGGATCACTCCTTCGGCCATGACTGCAGC
Rasgrp2	CACCGGCAGCCATGACGAGCACTCTGGACC
Rasgrp2	GAGTTCGACTTGAACCCAGAGCTGGCTGAA
Rasgrp2	TTAGACCAAGAAGGGAACCGCAGGCACAGC
Slfn5	AGAACGAAATCATCTCGCAAGCCGTGTGCG
Slfn5	ACAGCTGGGCTGTAGATCTAGGTCTTCAGA
Slfn5	GGATCATTCCAATGGGATCTGAGACGGCCA
Aff3	AGGAATGGGACCTCGAGTCGCTGTGTGTCT
Aff3	AACAAACCAGAGTCAGCCCGAGCCAAGGCC
Aff3	ATTGACCTGACCCTCCTGTCCAGGATCCCA
Aff3	ACACAAATACGCCAGCGAGGACCTGACTTC
Aff3	TTCGGGAAGGCCCTGAACTATGCCGAAGCT
Aff3	TGCCTTGTCCCCACATATGGCACCAGGATT
Serpina3c	CAGGAAAATGGGTGAGCTCTACCTGCCCAA
Serpina3c	AGCGACATTGACTATCTCCGTGGCTCCCAC
Serpina3c	TCAGGCTCTCGGGTGTCTTGGGAGCATCTG
Slc43a3	GGTGGAAGCTCCATGGTTATTCCATGGCGT
Slc43a3	GCGTACTTTCCTTCTGATGCCCAAGGGACA
Slc43a3	TGCCTTCACTGGCTCTGACGTCTCTGCTGT
Cpz	TGGCCCCCCGATGTGAGGGAGGCCACACAC
Cpz	GGTGCTGGATACAATGGCTGGACCAGTGGA
Cpz	TCCCCCGGGTTCCCATATCGTCATTGCTCA
Dcn	ATGTGCTTGTCATAGAACTGGGCGGCAACC
Dcn	GGATTGAAAACGGAGCCTTCCAGGGACTGA

### Sheet: Target_padlock_probe_FigS2
Gene	target_sequence
Krt10	GTCTGTTCTATACAGCTCCAGCAGCAAGCA
Krt10	AGATTCAAAGCCAGATCTCCGCCCTGGAGG
Krt10	GCGGCGGAAGTTCCAGCGGTGGTGCTGGTG
Flg	CCAAGCCGGCTCTTCCAAGGTCAGCGCAAG
Flg	CTACTATGAGCAAGAACACAGCGAGGAGGA
Flg	TCTAACCAAGGGCACAGCTCCTCTCGCCAC
Flg2	GGTTGGCTCAGGGCAGTCATGTCACTATGG
Flg2	ATCTAGCTCTGGCCAACACAGGTCAGGCTC
Flg2	AGAGTCAGGGTATGGCCAACGGGGCAGACC
Lor	CGGCGGCGGCGGCTATTATAGCGGTGGCGG
Lor	ACCAGTCAGACCTCCTGCGCCCCCCAGCAG
Lor	CACCGGGTTGCAACGGAGACAACAGAGCTG
Krt1	GAGGCGGTAGGAGCATCTCCAAGAGTGTGG
Krt1	ACATGACCAAAGTTGAGCTTCAGGCCAAGG
Krt1	GGCGGCAGCTACGGCGGCAGTTCTGGAGGC
Krt5	GCCTGTACAATGTGGGGGGCTCCAAAAGGA
Krt5	CAGTGTCTCTTCTGGCTACGGAGGAGGCAG
Krt5	GAGAGTAGTCTAGACCATGCCTGCTGCAGA
Krt15	GTGGAGGGAGTCTCTATGGGGGAGGTGGAA
Krt15	GGAATTCAGCAGTCAACTGGCTGGCCAGGT
Krt15	GCCAGGATGCTAAGATGGCTGGTATTGGTG
Krt77	AGCTCCAGGTCTTCATCAGGCTTTGGAGGT
Krt77	AGTCTTCGAGGAGTTCATCAGTCAGCTGCA
Krt77	TGAGAGACTACCAGGCAATGCTGGGTGCCA
Krt14	AGTGAGATTTCTGAGCTCCGGCGCACCATG
Krt14	GAGACCAAAGGCCGTTACTGCATGCAGCTG
Krt14	AGCTGCTACATGCTGCTCAGGCTTAGGAGG
Col1a1	AAAATCAGCTGGAGTTTCCGTGCCTGGCCC
Col1a1	GCTCGCGGTAACGATGGTGCTGTTGGTGCT
Col3a1	CTGAAGGGCAGGGACAACTGATGGTGCTAC
Col3a1	CGAGGCAATGATGGTGCTCGGGGCAGTGAT
Col3a1	CCCTGCTCGGAACTGCAGAGACCTAAAATT
Dcn	ATGTGCTTGTCATAGAACTGGGCGGCAACC
Dcn	GGATTGAAAACGGAGCCTTCCAGGGACTGA
Dcn	GACTTCTGCCGAGCTGGACACCCCTCTCGA

### Sheet: Bridge_probe
Bridge_probe_ID	sequence
BpID_0001	CACGGATAACTACTAGACCG
BpID_0002	CCTTAACTCGCGTTCAAGTA
BpID_0003	CCTTAGACACATCATACGGA
BpID_0004	CGGTACGGAAGTGTATATCA
BpID_0005	GACAGTTTACACTATTCGCG
BpID_0006	GACATAGACCATACCACGTT
BpID_0012	GCCTAGATACCGTAGATGAC
BpID_0007	TAGACGTAGTGAGCATGACT
BpID_0008	CGGACATTACCACCTAGAGT
BpID_0009	CGGACCTCAAGTGAAGTACA
BpID_0018	CTAGACAGACTGCGACATAC
BpID_0019	CTAGACATATCTCACAGCGA
BpID_0020	CTAGACTAATGCAGAGAGCG
BpID_0021	CTCTGCGAAGGTAGTGTAAT
BpID_0022	CTTTCCAATACGGTGTACGA
BpID_0023	CTTTCGACGCTGACACTAAA
BpID_0024	CTTTGTGAATAGTCTAGCGC
BpID_0025	GCACTATTACGCAGAGCATC
BpID_0026	GGTATAGTACATTCCCGCAC
BpID_0027	GGTATGCGACCTACTCTTAC
BpID_0029	GTCTGCATAGAGAACAACGT
BpID_0030	TACGTTTGACGAGGAGTACA
BpID_0033	ACCTAATAACACTCACGGGT
BpID_0034	ACCTACCTAAAGTGACATCG
BpID_0035	AGATACGGAAATGGACGTTC
BpID_0036	AGATACTTAACCATAGCGCC
BpID_0037	ATAGACTTAACGCACGATCC
BpID_0038	ATAGAGCGAACGATAGTTGC
BpID_0039	ATAGAGTCAACGAGCGTACC
BpID_0040	CACACTAACTCGAATGACGT
BpID_0041	CACACTGTAAGACGATAGCC
BpID_0042	CCGTCAGAAGCCATACTAGA
BpID_0051	TCGCGTCTACCTGACTTTAG
BpID_0058	ACGAGGTTAAAGTCAAGTCC
BpID_0060	AGCGGACTAAATATAGGTCG
BpID_0061	ATATCTTTAACGTCGAGCGC
BpID_0064	CACGGTCAACTAGGTGAGAA
BpID_0065	CCTTATCGAAGTAGACGACA
BpID_0066	CGGTACTAAGGCTGACCTAA
BpID_0067	CGGTCAACTCTACCTAAGGA
BpID_0068	GACATCAGAGTACCAGCTCA
BpID_0069	GACATCGCAGCAGATAGATC
BpID_0070	GCCTTACTACCTACGGGTTA
BpID_0071	GCGAATGTCGGAGACTACTT
BpID_0072	GTAACTCCTCTCACGGATGA
BpID_0073	GTAAGCACCTGTCAGTACCA
BpID_0075	TAGAGCATCTGACGCTATGA
BpID_0076	TTGATATAGCGTATTCGCGC
BpID_0078	AACGATCTAAACCGTATCCG
BpID_0079	ACGAGTGTAAAGTAGACGCC
BpID_0080	ACGATAATAACAGCTCCTCG
BpID_0081	ACGATACTAAATGATCCCGC
BpID_0082	AGCGGGTGAAATGACTATAC
BpID_0083	ATATGGACAACCCTCTACAG
BpID_0084	ATATGTATAACGCCTACCCG
BpID_0085	ATATTCGCAACCTACGTCGA
BpID_0086	CACGTACTAAGACCACTAGG
BpID_0087	CCTCCTAGACACGAGTATGA
BpID_0088	CCTCGATCACCAGAGTTAGA
BpID_0089	CTGAGTAAGTCTTCCACACG
BpID_0090	CTGATAGGAAGTGTCGCTAA
BpID_0091	CTGATCCACGTACAGAGTGA
BpID_0092	GCCGACCTACCGTATGATAT
BpID_0093	GGTGCTCTACGAGTCTGATA
BpID_0094	TACTGTGTACGTTCAGCGAG
BpID_0095	TACTTATGATGACTGCGGAC
BpID_0096	TACTTCATATCAGTCGCACG
BpID_0097	TCGTACTGATTGACGGTGAT
BpID_0098	AACACGTTAAACCCGATCTG
BpID_0099	ACGAAGTAACACGTCCTACG
BpID_0100	ACGACACTAAATATGGTCCC
BpID_0101	AGCCGTATAAATCACAGTCC
BpID_0102	AGCCTAGCAAATGTAGTACC
BpID_0103	ATATAACGATACCACCCGTG
BpID_0104	ATATAATTCACGACACCGCG
BpID_0105	ATATACACAAGGACCTCGCG
BpID_0106	CACGACAACTTAGTACAGCG
BpID_0107	CGGCTTCGAGAATGAGATAC
BpID_0108	CGGGACGTAAGTGTACTCAA
BpID_0110	CTATACGCAATGCACTCAGA
BpID_0112	CTGATGCTACACTAGGCACA
BpID_0113	GACACTCGACGCCATAGATA
BpID_0114	GACACTGACTGACATCGAGA
BpID_0115	GCCGAGACAGTGGTATATCT
BpID_0119	GTGAGTCGAATTTGTGTACC
BpID_0120	TACTTCTTACGGTCGATCCG
BpID_0123	TCGTATAGCTGTATCGACGG
BpID_0126	TTCGTCGGATCGAGGTTATC
BpID_0127	TTCTACTACTTTCGGGACGC
BpID_0128	AACAGTAGAAACTCGTCCCG
BpID_0130	AACATAGCAAACTCTCTCGG
BpID_0132	ACGACCCTAAAGTCTAATCG
BpID_0133	AGCCTCGTAAATCTCTCAGA

### Sheet: Detection_probe
Fluorophore	sequence
AF750	TTCTATGTGACCGGGTACA
AF488	GGAGATAACGATCCCTCACA
Cy3	GTACTCGGCTTTCCAACTGT
Cy5	CATATCTGTGACTGCCTGTC
Atto425	CGTGCGCCTGGTAGCAAATA
